# COVIDOUTCOME – Estimating COVID Severity Based on Mutation Signatures in the SARS-CoV-2 Genome

**DOI:** 10.1101/2021.04.01.438063

**Authors:** Ádám Nagy, Balázs Ligeti, János Szebeni, Sándor Pongor, Balázs Győrffy

## Abstract

**Introduction:** Numerous studies demonstrate frequent mutations in the genome of SARS-CoV-2. Our goal was to statistically link mutations to severe disease outcome.

**Methods:** We used an automated machine learning approach where 1,594 viral genomes with available clinical follow-up data were used as the training set (797 “severe” and 797 “mild”). The best algorithm, based on random forest classification combined with the LASSO feature selection algorithm was employed to the training set to link mutation signatures and outcome. The performance of the final model was estimated by repeated, stratified, 10-fold cross validation (CV), then adjusted for multiple testing with Bootstrap Bias Corrected CV.

**Results:** We identified 26 protein and UTR mutations significantly linked to severe outcome. The best classification algorithm uses a mutation signature of 22 mutations as well as the patient’s age as the input and shows high classification efficiency with an AUC of 0.94 (CI: [0.912, 0.962]) and a prediction accuracy of 87% (CI: [0.830, 0.903]). Finally, we established an online platform (https://covidoutcome.com/) which is capable to use a viral sequence and the patient’s age as the input and provides a percentage estimation of disease severity.

**Discussion:** We demonstrate a statistical association between mutation signatures of SARS-CoV-2 and severe outcome of COVID-19. The established analysis platform enables a real-time analysis of new viral genomes.

**KEY MESSAGES:**

1. A statistical link between SARS-Cov-2 mutation status and severe COVID outcome was established using automated machine learning techniques based on random forest and logistic regression combined with feature selection algorithms.
2. A mutation signature based on 3,779 protein coding and 36 UTR mutations capable to identify severe outcome cases was established.
3. The trained model showed high classification performance (AUC=0.94 (CI: [0.912, 0.962]), accuracy=0.87 (CI: [0.830, 0.903])).
4. A registration-free web-server for automated classification of new samples was set up and is accessible at http://www.covidoutcome.com.
5. The established pipeline provides a quick assessment of future patients warranting a prospective clinical validation.
