## Supplemental Table 1 for "COVIDOUTCOME – Estimating COVID Severity Based on Mutation Signatures in the SARS-CoV-2 Genome"

### Sheet: dataset2
Supplemental Table 1. Dataset #1 including 797 severe and 797 mild cases.
Accession ID	Cohort
EPI_ISL_419213	Severe
EPI_ISL_419221	Severe
EPI_ISL_413459	Severe
EPI_ISL_496607	Severe
EPI_ISL_419243	Severe
EPI_ISL_569866	Severe
EPI_ISL_496605	Severe
EPI_ISL_450508	Severe
EPI_ISL_458236	Severe
EPI_ISL_496610	Severe
EPI_ISL_480310	Severe
EPI_ISL_428671	Severe
EPI_ISL_455432	Severe
EPI_ISL_480316	Severe
EPI_ISL_426364	Severe
EPI_ISL_496632	Severe
EPI_ISL_496670	Severe
EPI_ISL_419662	Severe
EPI_ISL_417919	Severe
EPI_ISL_496651	Severe
EPI_ISL_452521	Severe
EPI_ISL_419663	Severe
EPI_ISL_452515	Severe
EPI_ISL_524462	Severe
EPI_ISL_451935	Severe
EPI_ISL_515527	Severe
EPI_ISL_525621	Severe
EPI_ISL_456142	Severe
EPI_ISL_515546	Severe
EPI_ISL_515554	Severe
EPI_ISL_523965	Severe
EPI_ISL_471539	Severe
EPI_ISL_496679	Severe
EPI_ISL_515547	Severe
EPI_ISL_515548	Severe
EPI_ISL_452492	Severe
EPI_ISL_471546	Severe
EPI_ISL_524463	Severe
EPI_ISL_456125	Severe
EPI_ISL_455437	Severe
EPI_ISL_524464	Severe
EPI_ISL_428856	Severe
EPI_ISL_515545	Severe
EPI_ISL_515551	Severe
EPI_ISL_447306	Severe
EPI_ISL_417920	Severe
EPI_ISL_452480	Severe
EPI_ISL_471545	Severe
EPI_ISL_468310	Severe
EPI_ISL_515526	Severe
EPI_ISL_515541	Severe
EPI_ISL_515544	Severe
EPI_ISL_419664	Severe
EPI_ISL_491456	Severe
EPI_ISL_527858	Severe
EPI_ISL_501167	Severe
EPI_ISL_496744	Severe
EPI_ISL_445081	Severe
EPI_ISL_525627	Severe
EPI_ISL_468308	Severe
EPI_ISL_468313	Severe
EPI_ISL_515529	Severe
EPI_ISL_515555	Severe
EPI_ISL_515564	Severe
EPI_ISL_515565	Severe
EPI_ISL_523963	Severe
EPI_ISL_447296	Severe
EPI_ISL_437197	Severe
EPI_ISL_445082	Severe
EPI_ISL_525631	Severe
EPI_ISL_515528	Severe
EPI_ISL_515550	Severe
EPI_ISL_523971	Severe
EPI_ISL_523982	Severe
EPI_ISL_447294	Severe
EPI_ISL_438138	Severe
EPI_ISL_445084	Severe
EPI_ISL_498154	Severe
EPI_ISL_498155	Severe
EPI_ISL_475685	Severe
EPI_ISL_475637	Severe
EPI_ISL_437189	Severe
EPI_ISL_468311	Severe
EPI_ISL_468312	Severe
EPI_ISL_468314	Severe
EPI_ISL_437198	Severe
EPI_ISL_493334	Severe
EPI_ISL_515521	Severe
EPI_ISL_447747	Severe
EPI_ISL_447749	Severe
EPI_ISL_471554	Severe
EPI_ISL_515520	Severe
EPI_ISL_527862	Severe
EPI_ISL_501168	Severe
EPI_ISL_452142	Severe
EPI_ISL_498156	Severe
EPI_ISL_498157	Severe
EPI_ISL_498161	Severe
EPI_ISL_498162	Severe
EPI_ISL_525638	Severe
EPI_ISL_525639	Severe
EPI_ISL_525640	Severe
EPI_ISL_525641	Severe
EPI_ISL_525642	Severe
EPI_ISL_515522	Severe
EPI_ISL_523956	Severe
EPI_ISL_523969	Severe
EPI_ISL_475657	Severe
EPI_ISL_539494	Severe
EPI_ISL_569880	Severe
EPI_ISL_437199	Severe
EPI_ISL_498159	Severe
EPI_ISL_498160	Severe
EPI_ISL_498166	Severe
EPI_ISL_525646	Severe
EPI_ISL_525647	Severe
EPI_ISL_437200	Severe
EPI_ISL_475676	Severe
EPI_ISL_515524	Severe
EPI_ISL_515543	Severe
EPI_ISL_513122	Severe
EPI_ISL_513124	Severe
EPI_ISL_513188	Severe
EPI_ISL_447774	Severe
EPI_ISL_447776	Severe
EPI_ISL_447779	Severe
EPI_ISL_452148	Severe
EPI_ISL_471552	Severe
EPI_ISL_430846	Severe
EPI_ISL_498163	Severe
EPI_ISL_512989	Severe
EPI_ISL_515523	Severe
EPI_ISL_523955	Severe
EPI_ISL_523970	Severe
EPI_ISL_523974	Severe
EPI_ISL_523980	Severe
EPI_ISL_475713	Severe
EPI_ISL_577629	Severe
EPI_ISL_501169	Severe
EPI_ISL_471541	Severe
EPI_ISL_525650	Severe
EPI_ISL_525648	Severe
EPI_ISL_525649	Severe
EPI_ISL_534313	Severe
EPI_ISL_437201	Severe
EPI_ISL_493335	Severe
EPI_ISL_475690	Severe
EPI_ISL_475691	Severe
EPI_ISL_523973	Severe
EPI_ISL_523975	Severe
EPI_ISL_475652	Severe
EPI_ISL_447791	Severe
EPI_ISL_452140	Severe
EPI_ISL_471542	Severe
EPI_ISL_498167	Severe
EPI_ISL_437202	Severe
EPI_ISL_523957	Severe
EPI_ISL_475701	Severe
EPI_ISL_447801	Severe
EPI_ISL_471543	Severe
EPI_ISL_463287	Severe
EPI_ISL_475602	Severe
EPI_ISL_525659	Severe
EPI_ISL_513043	Severe
EPI_ISL_513045	Severe
EPI_ISL_513046	Severe
EPI_ISL_513047	Severe
EPI_ISL_513048	Severe
EPI_ISL_513049	Severe
EPI_ISL_513050	Severe
EPI_ISL_513051	Severe
EPI_ISL_513052	Severe
EPI_ISL_513053	Severe
EPI_ISL_513054	Severe
EPI_ISL_513055	Severe
EPI_ISL_513056	Severe
EPI_ISL_513057	Severe
EPI_ISL_513058	Severe
EPI_ISL_513059	Severe
EPI_ISL_513060	Severe
EPI_ISL_513062	Severe
EPI_ISL_475614	Severe
EPI_ISL_475616	Severe
EPI_ISL_475621	Severe
EPI_ISL_475663	Severe
EPI_ISL_525654	Severe
EPI_ISL_437203	Severe
EPI_ISL_456156	Severe
EPI_ISL_475667	Severe
EPI_ISL_475715	Severe
EPI_ISL_525658	Severe
EPI_ISL_500865	Severe
EPI_ISL_569885	Severe
EPI_ISL_437298	Severe
EPI_ISL_468305	Severe
EPI_ISL_468307	Severe
EPI_ISL_435057	Severe
EPI_ISL_452149	Severe
EPI_ISL_525677	Severe
EPI_ISL_498164	Severe
EPI_ISL_498165	Severe
EPI_ISL_437299	Severe
EPI_ISL_523976	Severe
EPI_ISL_523977	Severe
EPI_ISL_523978	Severe
EPI_ISL_523981	Severe
EPI_ISL_452150	Severe
EPI_ISL_471548	Severe
EPI_ISL_471551	Severe
EPI_ISL_525678	Severe
EPI_ISL_523972	Severe
EPI_ISL_475710	Severe
EPI_ISL_525680	Severe
EPI_ISL_529036	Severe
EPI_ISL_475591	Severe
EPI_ISL_475615	Severe
EPI_ISL_475619	Severe
EPI_ISL_479618	Severe
EPI_ISL_479619	Severe
EPI_ISL_527863	Severe
EPI_ISL_525578	Severe
EPI_ISL_468315	Severe
EPI_ISL_435051	Severe
EPI_ISL_515562	Severe
EPI_ISL_475625	Severe
EPI_ISL_479790	Severe
EPI_ISL_471549	Severe
EPI_ISL_525676	Severe
EPI_ISL_525679	Severe
EPI_ISL_529035	Severe
EPI_ISL_468320	Severe
EPI_ISL_437300	Severe
EPI_ISL_485603	Severe
EPI_ISL_452151	Severe
EPI_ISL_525682	Severe
EPI_ISL_468316	Severe
EPI_ISL_468319	Severe
EPI_ISL_515557	Severe
EPI_ISL_523958	Severe
EPI_ISL_525684	Severe
EPI_ISL_548244	Severe
EPI_ISL_450241	Severe
EPI_ISL_450244	Severe
EPI_ISL_450245	Severe
EPI_ISL_468318	Severe
EPI_ISL_512912	Severe
EPI_ISL_512913	Severe
EPI_ISL_515552	Severe
EPI_ISL_515553	Severe
EPI_ISL_515561	Severe
EPI_ISL_515563	Severe
EPI_ISL_523983	Severe
EPI_ISL_527856	Severe
EPI_ISL_501173	Severe
EPI_ISL_525681	Severe
EPI_ISL_525683	Severe
EPI_ISL_450242	Severe
EPI_ISL_450243	Severe
EPI_ISL_512941	Severe
EPI_ISL_523961	Severe
EPI_ISL_523993	Severe
EPI_ISL_437301	Severe
EPI_ISL_437302	Severe
EPI_ISL_437303	Severe
EPI_ISL_527857	Severe
EPI_ISL_527860	Severe
EPI_ISL_527868	Severe
EPI_ISL_471267	Severe
EPI_ISL_524465	Severe
EPI_ISL_525685	Severe
EPI_ISL_493336	Severe
EPI_ISL_515559	Severe
EPI_ISL_523967	Severe
EPI_ISL_523985	Severe
EPI_ISL_471556	Severe
EPI_ISL_515560	Severe
EPI_ISL_523984	Severe
EPI_ISL_523990	Severe
EPI_ISL_572345	Severe
EPI_ISL_515542	Severe
EPI_ISL_523989	Severe
EPI_ISL_480264	Severe
EPI_ISL_527861	Severe
EPI_ISL_513158	Severe
EPI_ISL_452152	Severe
EPI_ISL_525686	Severe
EPI_ISL_572338	Severe
EPI_ISL_523988	Severe
EPI_ISL_527859	Severe
EPI_ISL_527866	Severe
EPI_ISL_523991	Severe
EPI_ISL_527865	Severe
EPI_ISL_527867	Severe
EPI_ISL_527869	Severe
EPI_ISL_524466	Severe
EPI_ISL_524467	Severe
EPI_ISL_512962	Severe
EPI_ISL_512963	Severe
EPI_ISL_468321	Severe
EPI_ISL_572342	Severe
EPI_ISL_572347	Severe
EPI_ISL_482820	Severe
EPI_ISL_515566	Severe
EPI_ISL_523986	Severe
EPI_ISL_523992	Severe
EPI_ISL_480244	Severe
EPI_ISL_513138	Severe
EPI_ISL_513141	Severe
EPI_ISL_513155	Severe
EPI_ISL_527864	Severe
EPI_ISL_513132	Severe
EPI_ISL_513145	Severe
EPI_ISL_513149	Severe
EPI_ISL_513150	Severe
EPI_ISL_513151	Severe
EPI_ISL_513152	Severe
EPI_ISL_513153	Severe
EPI_ISL_534322	Severe
EPI_ISL_534323	Severe
EPI_ISL_534324	Severe
EPI_ISL_534325	Severe
EPI_ISL_437453	Severe
EPI_ISL_437454	Severe
EPI_ISL_480248	Severe
EPI_ISL_527870	Severe
EPI_ISL_513169	Severe
EPI_ISL_534311	Severe
EPI_ISL_526934	Severe
EPI_ISL_447053	Severe
EPI_ISL_444477	Severe
EPI_ISL_462990	Severe
EPI_ISL_471562	Severe
EPI_ISL_471581	Severe
EPI_ISL_471582	Severe
EPI_ISL_512967	Severe
EPI_ISL_512972	Severe
EPI_ISL_512974	Severe
EPI_ISL_444480	Severe
EPI_ISL_480249	Severe
EPI_ISL_513168	Severe
EPI_ISL_512966	Severe
EPI_ISL_512969	Severe
EPI_ISL_512986	Severe
EPI_ISL_492041	Severe
EPI_ISL_547570	Severe
EPI_ISL_471647	Severe
EPI_ISL_471648	Severe
EPI_ISL_480262	Severe
EPI_ISL_458116	Severe
EPI_ISL_524468	Severe
EPI_ISL_534312	Severe
EPI_ISL_534326	Severe
EPI_ISL_444483	Severe
EPI_ISL_534315	Severe
EPI_ISL_534316	Severe
EPI_ISL_447035	Severe
EPI_ISL_526950	Severe
EPI_ISL_534318	Severe
EPI_ISL_572359	Severe
EPI_ISL_512990	Severe
EPI_ISL_512992	Severe
EPI_ISL_534314	Severe
EPI_ISL_493338	Severe
EPI_ISL_480281	Severe
EPI_ISL_524469	Severe
EPI_ISL_534317	Severe
EPI_ISL_534320	Severe
EPI_ISL_526688	Severe
EPI_ISL_524470	Severe
EPI_ISL_534319	Severe
EPI_ISL_495457	Severe
EPI_ISL_534321	Severe
EPI_ISL_513180	Severe
EPI_ISL_480282	Severe
EPI_ISL_480289	Severe
EPI_ISL_526686	Severe
EPI_ISL_526949	Severe
EPI_ISL_513206	Severe
EPI_ISL_513211	Severe
EPI_ISL_572392	Severe
EPI_ISL_572394	Severe
EPI_ISL_528814	Severe
EPI_ISL_493340	Severe
EPI_ISL_513002	Severe
EPI_ISL_513006	Severe
EPI_ISL_513008	Severe
EPI_ISL_513009	Severe
EPI_ISL_513010	Severe
EPI_ISL_513011	Severe
EPI_ISL_513013	Severe
EPI_ISL_513014	Severe
EPI_ISL_513016	Severe
EPI_ISL_513017	Severe
EPI_ISL_513018	Severe
EPI_ISL_513019	Severe
EPI_ISL_513020	Severe
EPI_ISL_513021	Severe
EPI_ISL_513022	Severe
EPI_ISL_513023	Severe
EPI_ISL_513024	Severe
EPI_ISL_513025	Severe
EPI_ISL_513027	Severe
EPI_ISL_513028	Severe
EPI_ISL_513029	Severe
EPI_ISL_513030	Severe
EPI_ISL_513031	Severe
EPI_ISL_513032	Severe
EPI_ISL_513033	Severe
EPI_ISL_513034	Severe
EPI_ISL_513035	Severe
EPI_ISL_513036	Severe
EPI_ISL_513037	Severe
EPI_ISL_513038	Severe
EPI_ISL_513039	Severe
EPI_ISL_513040	Severe
EPI_ISL_476896	Severe
EPI_ISL_513200	Severe
EPI_ISL_513201	Severe
EPI_ISL_513202	Severe
EPI_ISL_513203	Severe
EPI_ISL_513213	Severe
EPI_ISL_513190	Severe
EPI_ISL_513191	Severe
EPI_ISL_513196	Severe
EPI_ISL_513197	Severe
EPI_ISL_493346	Severe
EPI_ISL_513095	Severe
EPI_ISL_461485	Severe
EPI_ISL_461493	Severe
EPI_ISL_461494	Severe
EPI_ISL_461500	Severe
EPI_ISL_461501	Severe
EPI_ISL_461502	Severe
EPI_ISL_493348	Severe
EPI_ISL_528809	Severe
EPI_ISL_492010	Severe
EPI_ISL_547571	Severe
EPI_ISL_547573	Severe
EPI_ISL_469037	Severe
EPI_ISL_469038	Severe
EPI_ISL_467041	Severe
EPI_ISL_467042	Severe
EPI_ISL_467043	Severe
EPI_ISL_467044	Severe
EPI_ISL_467045	Severe
EPI_ISL_467046	Severe
EPI_ISL_467047	Severe
EPI_ISL_467048	Severe
EPI_ISL_514611	Severe
EPI_ISL_514612	Severe
EPI_ISL_475047	Severe
EPI_ISL_475048	Severe
EPI_ISL_469031	Severe
EPI_ISL_469034	Severe
EPI_ISL_469035	Severe
EPI_ISL_516623	Severe
EPI_ISL_483566	Severe
EPI_ISL_513089	Severe
EPI_ISL_513094	Severe
EPI_ISL_513096	Severe
EPI_ISL_513097	Severe
EPI_ISL_513098	Severe
EPI_ISL_513100	Severe
EPI_ISL_483820	Severe
EPI_ISL_513081	Severe
EPI_ISL_513083	Severe
EPI_ISL_513099	Severe
EPI_ISL_483866	Severe
EPI_ISL_483874	Severe
EPI_ISL_483824	Severe
EPI_ISL_495038	Severe
EPI_ISL_495039	Severe
EPI_ISL_495057	Severe
EPI_ISL_516625	Severe
EPI_ISL_495046	Severe
EPI_ISL_495047	Severe
EPI_ISL_495056	Severe
EPI_ISL_495061	Severe
EPI_ISL_495062	Severe
EPI_ISL_547575	Severe
EPI_ISL_513063	Severe
EPI_ISL_513066	Severe
EPI_ISL_513067	Severe
EPI_ISL_513068	Severe
EPI_ISL_513069	Severe
EPI_ISL_512878	Severe
EPI_ISL_512881	Severe
EPI_ISL_512884	Severe
EPI_ISL_512885	Severe
EPI_ISL_512886	Severe
EPI_ISL_512887	Severe
EPI_ISL_512889	Severe
EPI_ISL_512896	Severe
EPI_ISL_512905	Severe
EPI_ISL_512058	Severe
EPI_ISL_514587	Severe
EPI_ISL_514596	Severe
EPI_ISL_514597	Severe
EPI_ISL_574597	Severe
EPI_ISL_524723	Severe
EPI_ISL_524724	Severe
EPI_ISL_495063	Severe
EPI_ISL_495064	Severe
EPI_ISL_574596	Severe
EPI_ISL_547574	Severe
EPI_ISL_574598	Severe
EPI_ISL_512876	Severe
EPI_ISL_512883	Severe
EPI_ISL_512890	Severe
EPI_ISL_512893	Severe
EPI_ISL_512906	Severe
EPI_ISL_547576	Severe
EPI_ISL_512846	Severe
EPI_ISL_516611	Severe
EPI_ISL_547578	Severe
EPI_ISL_512072	Severe
EPI_ISL_512073	Severe
EPI_ISL_512074	Severe
EPI_ISL_547577	Severe
EPI_ISL_524733	Severe
EPI_ISL_524734	Severe
EPI_ISL_524760	Severe
EPI_ISL_524761	Severe
EPI_ISL_524762	Severe
EPI_ISL_524763	Severe
EPI_ISL_524764	Severe
EPI_ISL_524765	Severe
EPI_ISL_547579	Severe
EPI_ISL_512077	Severe
EPI_ISL_527753	Severe
EPI_ISL_547580	Severe
EPI_ISL_524732	Severe
EPI_ISL_574594	Severe
EPI_ISL_524747	Severe
EPI_ISL_524748	Severe
EPI_ISL_524749	Severe
EPI_ISL_524750	Severe
EPI_ISL_529963	Severe
EPI_ISL_512066	Severe
EPI_ISL_512067	Severe
EPI_ISL_512068	Severe
EPI_ISL_512069	Severe
EPI_ISL_576275	Severe
EPI_ISL_523959	Severe
EPI_ISL_576115	Severe
EPI_ISL_576113	Severe
EPI_ISL_576266	Severe
EPI_ISL_576278	Severe
EPI_ISL_576268	Severe
EPI_ISL_574431	Severe
EPI_ISL_603021	Severe
EPI_ISL_603022	Severe
EPI_ISL_603023	Severe
EPI_ISL_603024	Severe
EPI_ISL_603025	Severe
EPI_ISL_603026	Severe
EPI_ISL_603027	Severe
EPI_ISL_603028	Severe
EPI_ISL_603029	Severe
EPI_ISL_603030	Severe
EPI_ISL_603031	Severe
EPI_ISL_603032	Severe
EPI_ISL_603033	Severe
EPI_ISL_603034	Severe
EPI_ISL_603035	Severe
EPI_ISL_603036	Severe
EPI_ISL_603037	Severe
EPI_ISL_603038	Severe
EPI_ISL_603039	Severe
EPI_ISL_631767	Severe
EPI_ISL_631768	Severe
EPI_ISL_631769	Severe
EPI_ISL_631770	Severe
EPI_ISL_631772	Severe
EPI_ISL_631773	Severe
EPI_ISL_631774	Severe
EPI_ISL_631775	Severe
EPI_ISL_631776	Severe
EPI_ISL_631777	Severe
EPI_ISL_631778	Severe
EPI_ISL_631781	Severe
EPI_ISL_631782	Severe
EPI_ISL_631790	Severe
EPI_ISL_631797	Severe
EPI_ISL_631798	Severe
EPI_ISL_631801	Severe
EPI_ISL_631803	Severe
EPI_ISL_631806	Severe
EPI_ISL_631808	Severe
EPI_ISL_631811	Severe
EPI_ISL_631812	Severe
EPI_ISL_631813	Severe
EPI_ISL_631814	Severe
EPI_ISL_631815	Severe
EPI_ISL_631821	Severe
EPI_ISL_631829	Severe
EPI_ISL_631831	Severe
EPI_ISL_631835	Severe
EPI_ISL_631836	Severe
EPI_ISL_631840	Severe
EPI_ISL_631841	Severe
EPI_ISL_631845	Severe
EPI_ISL_631850	Severe
EPI_ISL_631856	Severe
EPI_ISL_631866	Severe
EPI_ISL_631867	Severe
EPI_ISL_631868	Severe
EPI_ISL_583500	Severe
EPI_ISL_583501	Severe
EPI_ISL_583502	Severe
EPI_ISL_583503	Severe
EPI_ISL_583504	Severe
EPI_ISL_583505	Severe
EPI_ISL_613952	Severe
EPI_ISL_613962	Severe
EPI_ISL_613963	Severe
EPI_ISL_613965	Severe
EPI_ISL_631602	Severe
EPI_ISL_631603	Severe
EPI_ISL_631605	Severe
EPI_ISL_631606	Severe
EPI_ISL_631607	Severe
EPI_ISL_631610	Severe
EPI_ISL_631611	Severe
EPI_ISL_631613	Severe
EPI_ISL_631615	Severe
EPI_ISL_631616	Severe
EPI_ISL_631617	Severe
EPI_ISL_631618	Severe
EPI_ISL_631619	Severe
EPI_ISL_631686	Severe
EPI_ISL_631687	Severe
EPI_ISL_631689	Severe
EPI_ISL_631690	Severe
EPI_ISL_631691	Severe
EPI_ISL_631694	Severe
EPI_ISL_631695	Severe
EPI_ISL_631696	Severe
EPI_ISL_631697	Severe
EPI_ISL_631698	Severe
EPI_ISL_631699	Severe
EPI_ISL_631700	Severe
EPI_ISL_631701	Severe
EPI_ISL_631703	Severe
EPI_ISL_631704	Severe
EPI_ISL_631705	Severe
EPI_ISL_631706	Severe
EPI_ISL_631708	Severe
EPI_ISL_631710	Severe
EPI_ISL_631711	Severe
EPI_ISL_631712	Severe
EPI_ISL_631715	Severe
EPI_ISL_631716	Severe
EPI_ISL_631719	Severe
EPI_ISL_631720	Severe
EPI_ISL_631723	Severe
EPI_ISL_631724	Severe
EPI_ISL_631726	Severe
EPI_ISL_631728	Severe
EPI_ISL_631729	Severe
EPI_ISL_631732	Severe
EPI_ISL_631733	Severe
EPI_ISL_631734	Severe
EPI_ISL_631735	Severe
EPI_ISL_631736	Severe
EPI_ISL_631740	Severe
EPI_ISL_631754	Severe
EPI_ISL_631755	Severe
EPI_ISL_631757	Severe
EPI_ISL_631758	Severe
EPI_ISL_631759	Severe
EPI_ISL_631760	Severe
EPI_ISL_631761	Severe
EPI_ISL_631762	Severe
EPI_ISL_636476	Severe
EPI_ISL_636477	Severe
EPI_ISL_636485	Severe
EPI_ISL_660110	Severe
EPI_ISL_583465	Severe
EPI_ISL_583472	Severe
EPI_ISL_583473	Severe
EPI_ISL_583479	Severe
EPI_ISL_583480	Severe
EPI_ISL_583495	Severe
EPI_ISL_583496	Severe
EPI_ISL_583497	Severe
EPI_ISL_583498	Severe
EPI_ISL_583499	Severe
EPI_ISL_593553	Severe
EPI_ISL_593554	Severe
EPI_ISL_593555	Severe
EPI_ISL_593556	Severe
EPI_ISL_593557	Severe
EPI_ISL_593558	Severe
EPI_ISL_613708	Severe
EPI_ISL_631538	Severe
EPI_ISL_631542	Severe
EPI_ISL_631546	Severe
EPI_ISL_631554	Severe
EPI_ISL_631556	Severe
EPI_ISL_631558	Severe
EPI_ISL_631561	Severe
EPI_ISL_631562	Severe
EPI_ISL_631568	Severe
EPI_ISL_631570	Severe
EPI_ISL_631573	Severe
EPI_ISL_631574	Severe
EPI_ISL_631577	Severe
EPI_ISL_631584	Severe
EPI_ISL_631587	Severe
EPI_ISL_631589	Severe
EPI_ISL_631591	Severe
EPI_ISL_631592	Severe
EPI_ISL_631593	Severe
EPI_ISL_631594	Severe
EPI_ISL_631595	Severe
EPI_ISL_631596	Severe
EPI_ISL_631597	Severe
EPI_ISL_631598	Severe
EPI_ISL_631624	Severe
EPI_ISL_631625	Severe
EPI_ISL_631628	Severe
EPI_ISL_631629	Severe
EPI_ISL_631633	Severe
EPI_ISL_631635	Severe
EPI_ISL_631637	Severe
EPI_ISL_631639	Severe
EPI_ISL_653757	Severe
EPI_ISL_653759	Severe
EPI_ISL_653761	Severe
EPI_ISL_653762	Severe
EPI_ISL_416032	Severe
EPI_ISL_593478	Severe
EPI_ISL_593479	Severe
EPI_ISL_593480	Severe
EPI_ISL_603223	Severe
EPI_ISL_603241	Severe
EPI_ISL_614011	Severe
EPI_ISL_672669	Severe
EPI_ISL_672688	Severe
EPI_ISL_672689	Severe
EPI_ISL_672690	Severe
EPI_ISL_672693	Severe
EPI_ISL_672694	Severe
EPI_ISL_672723	Severe
EPI_ISL_672725	Severe
EPI_ISL_672726	Severe
EPI_ISL_672728	Severe
EPI_ISL_672729	Severe
EPI_ISL_672730	Severe
EPI_ISL_672732	Severe
EPI_ISL_672733	Severe
EPI_ISL_672735	Severe
EPI_ISL_672737	Severe
EPI_ISL_672738	Severe
EPI_ISL_672739	Severe
EPI_ISL_672740	Severe
EPI_ISL_672741	Severe
EPI_ISL_672742	Severe
EPI_ISL_603140	Severe
EPI_ISL_603144	Severe
EPI_ISL_603147	Severe
EPI_ISL_603154	Severe
EPI_ISL_603166	Severe
EPI_ISL_603170	Severe
EPI_ISL_636960	Severe
EPI_ISL_636962	Severe
EPI_ISL_636963	Severe
EPI_ISL_636965	Severe
EPI_ISL_636966	Severe
EPI_ISL_636967	Severe
EPI_ISL_636972	Severe
EPI_ISL_641326	Severe
EPI_ISL_660553	Severe
EPI_ISL_660554	Severe
EPI_ISL_660555	Severe
EPI_ISL_672696	Severe
EPI_ISL_672699	Severe
EPI_ISL_596233	Severe
EPI_ISL_596234	Severe
EPI_ISL_626599	Severe
EPI_ISL_637109	Severe
EPI_ISL_586564	Severe
EPI_ISL_586565	Severe
EPI_ISL_586566	Severe
EPI_ISL_614396	Severe
EPI_ISL_614397	Severe
EPI_ISL_586541	Severe
EPI_ISL_631504	Severe
EPI_ISL_631510	Severe
EPI_ISL_631511	Severe
EPI_ISL_631513	Severe
EPI_ISL_602625	Severe
EPI_ISL_626605	Severe
EPI_ISL_626619	Severe
EPI_ISL_626620	Severe
EPI_ISL_626621	Severe
EPI_ISL_408666	Mild
EPI_ISL_407976	Mild
EPI_ISL_416565	Mild
EPI_ISL_416566	Mild
EPI_ISL_416570	Mild
EPI_ISL_416571	Mild
EPI_ISL_416572	Mild
EPI_ISL_416573	Mild
EPI_ISL_416574	Mild
EPI_ISL_416576	Mild
EPI_ISL_416577	Mild
EPI_ISL_416578	Mild
EPI_ISL_416579	Mild
EPI_ISL_416581	Mild
EPI_ISL_416582	Mild
EPI_ISL_416583	Mild
EPI_ISL_496615	Mild
EPI_ISL_416600	Mild
EPI_ISL_416601	Mild
EPI_ISL_416602	Mild
EPI_ISL_416603	Mild
EPI_ISL_416604	Mild
EPI_ISL_416605	Mild
EPI_ISL_416585	Mild
EPI_ISL_416586	Mild
EPI_ISL_416587	Mild
EPI_ISL_416588	Mild
EPI_ISL_416589	Mild
EPI_ISL_416591	Mild
EPI_ISL_416592	Mild
EPI_ISL_416595	Mild
EPI_ISL_416596	Mild
EPI_ISL_416597	Mild
EPI_ISL_416598	Mild
EPI_ISL_416599	Mild
EPI_ISL_454749	Mild
EPI_ISL_416607	Mild
EPI_ISL_416608	Mild
EPI_ISL_416609	Mild
EPI_ISL_416610	Mild
EPI_ISL_416612	Mild
EPI_ISL_416613	Mild
EPI_ISL_416614	Mild
EPI_ISL_416615	Mild
EPI_ISL_416616	Mild
EPI_ISL_416617	Mild
EPI_ISL_416618	Mild
EPI_ISL_416619	Mild
EPI_ISL_416620	Mild
EPI_ISL_416622	Mild
EPI_ISL_416623	Mild
EPI_ISL_416624	Mild
EPI_ISL_416625	Mild
EPI_ISL_416626	Mild
EPI_ISL_416627	Mild
EPI_ISL_416628	Mild
EPI_ISL_416629	Mild
EPI_ISL_416630	Mild
EPI_ISL_416631	Mild
EPI_ISL_416632	Mild
EPI_ISL_416633	Mild
EPI_ISL_416634	Mild
EPI_ISL_412970	Mild
EPI_ISL_496617	Mild
EPI_ISL_496603	Mild
EPI_ISL_496618	Mild
EPI_ISL_443313	Mild
EPI_ISL_496604	Mild
EPI_ISL_496627	Mild
EPI_ISL_415651	Mild
EPI_ISL_496642	Mild
EPI_ISL_496653	Mild
EPI_ISL_496681	Mild
EPI_ISL_496611	Mild
EPI_ISL_496613	Mild
EPI_ISL_496621	Mild
EPI_ISL_496614	Mild
EPI_ISL_496625	Mild
EPI_ISL_496626	Mild
EPI_ISL_414647	Mild
EPI_ISL_454559	Mild
EPI_ISL_471528	Mild
EPI_ISL_496608	Mild
EPI_ISL_496619	Mild
EPI_ISL_496630	Mild
EPI_ISL_496633	Mild
EPI_ISL_496655	Mild
EPI_ISL_471530	Mild
EPI_ISL_471540	Mild
EPI_ISL_452213	Mild
EPI_ISL_496612	Mild
EPI_ISL_496624	Mild
EPI_ISL_496638	Mild
EPI_ISL_496643	Mild
EPI_ISL_496660	Mild
EPI_ISL_496676	Mild
EPI_ISL_444994	Mild
EPI_ISL_471547	Mild
EPI_ISL_496682	Mild
EPI_ISL_431102	Mild
EPI_ISL_541138	Mild
EPI_ISL_454525	Mild
EPI_ISL_496629	Mild
EPI_ISL_496631	Mild
EPI_ISL_496634	Mild
EPI_ISL_496641	Mild
EPI_ISL_496650	Mild
EPI_ISL_496671	Mild
EPI_ISL_541375	Mild
EPI_ISL_454526	Mild
EPI_ISL_454527	Mild
EPI_ISL_496636	Mild
EPI_ISL_496652	Mild
EPI_ISL_496658	Mild
EPI_ISL_496663	Mild
EPI_ISL_496664	Mild
EPI_ISL_471544	Mild
EPI_ISL_496705	Mild
EPI_ISL_496640	Mild
EPI_ISL_496646	Mild
EPI_ISL_496647	Mild
EPI_ISL_496648	Mild
EPI_ISL_496649	Mild
EPI_ISL_496654	Mild
EPI_ISL_496666	Mild
EPI_ISL_496675	Mild
EPI_ISL_496718	Mild
EPI_ISL_422424	Mild
EPI_ISL_496645	Mild
EPI_ISL_496659	Mild
EPI_ISL_418235	Mild
EPI_ISL_417034	Mild
EPI_ISL_496748	Mild
EPI_ISL_422427	Mild
EPI_ISL_452202	Mild
EPI_ISL_496644	Mild
EPI_ISL_513511	Mild
EPI_ISL_443300	Mild
EPI_ISL_454528	Mild
EPI_ISL_471553	Mild
EPI_ISL_471555	Mild
EPI_ISL_496684	Mild
EPI_ISL_496689	Mild
EPI_ISL_513512	Mild
EPI_ISL_420038	Mild
EPI_ISL_420045	Mild
EPI_ISL_420055	Mild
EPI_ISL_491093	Mild
EPI_ISL_491117	Mild
EPI_ISL_541970	Mild
EPI_ISL_490112	Mild
EPI_ISL_539781	Mild
EPI_ISL_530347	Mild
EPI_ISL_530350	Mild
EPI_ISL_496669	Mild
EPI_ISL_496678	Mild
EPI_ISL_496680	Mild
EPI_ISL_496694	Mild
EPI_ISL_444022	Mild
EPI_ISL_491092	Mild
EPI_ISL_496701	Mild
EPI_ISL_496711	Mild
EPI_ISL_496734	Mild
EPI_ISL_496677	Mild
EPI_ISL_496687	Mild
EPI_ISL_496688	Mild
EPI_ISL_496695	Mild
EPI_ISL_541374	Mild
EPI_ISL_541376	Mild
EPI_ISL_491094	Mild
EPI_ISL_491095	Mild
EPI_ISL_443310	Mild
EPI_ISL_428348	Mild
EPI_ISL_496702	Mild
EPI_ISL_496708	Mild
EPI_ISL_496721	Mild
EPI_ISL_496723	Mild
EPI_ISL_496780	Mild
EPI_ISL_445000	Mild
EPI_ISL_445078	Mild
EPI_ISL_469022	Mild
EPI_ISL_496683	Mild
EPI_ISL_496693	Mild
EPI_ISL_496699	Mild
EPI_ISL_421514	Mild
EPI_ISL_454529	Mild
EPI_ISL_496731	Mild
EPI_ISL_445080	Mild
EPI_ISL_496685	Mild
EPI_ISL_496692	Mild
EPI_ISL_462447	Mild
EPI_ISL_454530	Mild
EPI_ISL_454531	Mild
EPI_ISL_489708	Mild
EPI_ISL_496700	Mild
EPI_ISL_496703	Mild
EPI_ISL_496709	Mild
EPI_ISL_496722	Mild
EPI_ISL_452203	Mild
EPI_ISL_443301	Mild
EPI_ISL_443302	Mild
EPI_ISL_443311	Mild
EPI_ISL_443317	Mild
EPI_ISL_454533	Mild
EPI_ISL_539493	Mild
EPI_ISL_428364	Mild
EPI_ISL_428367	Mild
EPI_ISL_454532	Mild
EPI_ISL_434541	Mild
EPI_ISL_471550	Mild
EPI_ISL_496710	Mild
EPI_ISL_496713	Mild
EPI_ISL_496716	Mild
EPI_ISL_496724	Mild
EPI_ISL_496733	Mild
EPI_ISL_496740	Mild
EPI_ISL_496753	Mild
EPI_ISL_496756	Mild
EPI_ISL_496758	Mild
EPI_ISL_445079	Mild
EPI_ISL_516974	Mild
EPI_ISL_454534	Mild
EPI_ISL_462448	Mild
EPI_ISL_496715	Mild
EPI_ISL_496728	Mild
EPI_ISL_496730	Mild
EPI_ISL_496732	Mild
EPI_ISL_496750	Mild
EPI_ISL_496767	Mild
EPI_ISL_445083	Mild
EPI_ISL_475632	Mild
EPI_ISL_475633	Mild
EPI_ISL_475634	Mild
EPI_ISL_496725	Mild
EPI_ISL_496726	Mild
EPI_ISL_496735	Mild
EPI_ISL_496737	Mild
EPI_ISL_434376	Mild
EPI_ISL_475692	Mild
EPI_ISL_475699	Mild
EPI_ISL_454535	Mild
EPI_ISL_454536	Mild
EPI_ISL_454537	Mild
EPI_ISL_454538	Mild
EPI_ISL_475610	Mild
EPI_ISL_475611	Mild
EPI_ISL_475704	Mild
EPI_ISL_444998	Mild
EPI_ISL_450726	Mild
EPI_ISL_447734	Mild
EPI_ISL_447736	Mild
EPI_ISL_447737	Mild
EPI_ISL_447738	Mild
EPI_ISL_489709	Mild
EPI_ISL_496741	Mild
EPI_ISL_496742	Mild
EPI_ISL_496749	Mild
EPI_ISL_496762	Mild
EPI_ISL_496770	Mild
EPI_ISL_452204	Mild
EPI_ISL_452205	Mild
EPI_ISL_455413	Mild
EPI_ISL_455429	Mild
EPI_ISL_475640	Mild
EPI_ISL_444995	Mild
EPI_ISL_444996	Mild
EPI_ISL_447739	Mild
EPI_ISL_496745	Mild
EPI_ISL_496746	Mild
EPI_ISL_496751	Mild
EPI_ISL_475680	Mild
EPI_ISL_475683	Mild
EPI_ISL_475607	Mild
EPI_ISL_447740	Mild
EPI_ISL_447741	Mild
EPI_ISL_447742	Mild
EPI_ISL_447743	Mild
EPI_ISL_447744	Mild
EPI_ISL_447745	Mild
EPI_ISL_447746	Mild
EPI_ISL_496763	Mild
EPI_ISL_496772	Mild
EPI_ISL_434373	Mild
EPI_ISL_475596	Mild
EPI_ISL_493332	Mild
EPI_ISL_493333	Mild
EPI_ISL_455412	Mild
EPI_ISL_455415	Mild
EPI_ISL_455418	Mild
EPI_ISL_455419	Mild
EPI_ISL_455422	Mild
EPI_ISL_455423	Mild
EPI_ISL_455424	Mild
EPI_ISL_455425	Mild
EPI_ISL_455426	Mild
EPI_ISL_455427	Mild
EPI_ISL_450728	Mild
EPI_ISL_450729	Mild
EPI_ISL_447748	Mild
EPI_ISL_496766	Mild
EPI_ISL_496768	Mild
EPI_ISL_434375	Mild
EPI_ISL_454541	Mild
EPI_ISL_454542	Mild
EPI_ISL_447751	Mild
EPI_ISL_447752	Mild
EPI_ISL_496771	Mild
EPI_ISL_496773	Mild
EPI_ISL_496774	Mild
EPI_ISL_496775	Mild
EPI_ISL_496776	Mild
EPI_ISL_496777	Mild
EPI_ISL_496778	Mild
EPI_ISL_496781	Mild
EPI_ISL_496782	Mild
EPI_ISL_496783	Mild
EPI_ISL_496784	Mild
EPI_ISL_496785	Mild
EPI_ISL_452206	Mild
EPI_ISL_454543	Mild
EPI_ISL_447754	Mild
EPI_ISL_447755	Mild
EPI_ISL_447756	Mild
EPI_ISL_447757	Mild
EPI_ISL_447758	Mild
EPI_ISL_447759	Mild
EPI_ISL_447760	Mild
EPI_ISL_447762	Mild
EPI_ISL_447763	Mild
EPI_ISL_447764	Mild
EPI_ISL_447765	Mild
EPI_ISL_447768	Mild
EPI_ISL_496786	Mild
EPI_ISL_496787	Mild
EPI_ISL_496788	Mild
EPI_ISL_496789	Mild
EPI_ISL_496790	Mild
EPI_ISL_496791	Mild
EPI_ISL_496792	Mild
EPI_ISL_496793	Mild
EPI_ISL_496794	Mild
EPI_ISL_496795	Mild
EPI_ISL_496796	Mild
EPI_ISL_496797	Mild
EPI_ISL_496798	Mild
EPI_ISL_475669	Mild
EPI_ISL_491118	Mild
EPI_ISL_454540	Mild
EPI_ISL_447766	Mild
EPI_ISL_447767	Mild
EPI_ISL_447769	Mild
EPI_ISL_447771	Mild
EPI_ISL_447778	Mild
EPI_ISL_447780	Mild
EPI_ISL_447781	Mild
EPI_ISL_496799	Mild
EPI_ISL_496800	Mild
EPI_ISL_496802	Mild
EPI_ISL_496803	Mild
EPI_ISL_496805	Mild
EPI_ISL_496806	Mild
EPI_ISL_496809	Mild
EPI_ISL_455431	Mild
EPI_ISL_516940	Mild
EPI_ISL_516941	Mild
EPI_ISL_516942	Mild
EPI_ISL_516943	Mild
EPI_ISL_516944	Mild
EPI_ISL_443306	Mild
EPI_ISL_454544	Mild
EPI_ISL_454545	Mild
EPI_ISL_454553	Mild
EPI_ISL_454554	Mild
EPI_ISL_475712	Mild
EPI_ISL_447782	Mild
EPI_ISL_447783	Mild
EPI_ISL_447784	Mild
EPI_ISL_447785	Mild
EPI_ISL_496810	Mild
EPI_ISL_496811	Mild
EPI_ISL_496813	Mild
EPI_ISL_496814	Mild
EPI_ISL_496815	Mild
EPI_ISL_496817	Mild
EPI_ISL_496818	Mild
EPI_ISL_476702	Mild
EPI_ISL_475576	Mild
EPI_ISL_475577	Mild
EPI_ISL_475579	Mild
EPI_ISL_475581	Mild
EPI_ISL_454546	Mild
EPI_ISL_454548	Mild
EPI_ISL_447786	Mild
EPI_ISL_447787	Mild
EPI_ISL_447792	Mild
EPI_ISL_447793	Mild
EPI_ISL_447794	Mild
EPI_ISL_496819	Mild
EPI_ISL_496821	Mild
EPI_ISL_496822	Mild
EPI_ISL_496823	Mild
EPI_ISL_496824	Mild
EPI_ISL_496825	Mild
EPI_ISL_496826	Mild
EPI_ISL_496827	Mild
EPI_ISL_496828	Mild
EPI_ISL_496829	Mild
EPI_ISL_496831	Mild
EPI_ISL_496832	Mild
EPI_ISL_496833	Mild
EPI_ISL_496834	Mild
EPI_ISL_496835	Mild
EPI_ISL_496836	Mild
EPI_ISL_496837	Mild
EPI_ISL_434379	Mild
EPI_ISL_454547	Mild
EPI_ISL_447805	Mild
EPI_ISL_447806	Mild
EPI_ISL_447807	Mild
EPI_ISL_447808	Mild
EPI_ISL_447795	Mild
EPI_ISL_447796	Mild
EPI_ISL_447797	Mild
EPI_ISL_447799	Mild
EPI_ISL_496838	Mild
EPI_ISL_496840	Mild
EPI_ISL_496841	Mild
EPI_ISL_496843	Mild
EPI_ISL_496844	Mild
EPI_ISL_496846	Mild
EPI_ISL_496847	Mild
EPI_ISL_496848	Mild
EPI_ISL_454549	Mild
EPI_ISL_447810	Mild
EPI_ISL_450733	Mild
EPI_ISL_496850	Mild
EPI_ISL_496851	Mild
EPI_ISL_496852	Mild
EPI_ISL_496853	Mild
EPI_ISL_452207	Mild
EPI_ISL_452208	Mild
EPI_ISL_475595	Mild
EPI_ISL_475597	Mild
EPI_ISL_475599	Mild
EPI_ISL_454550	Mild
EPI_ISL_454552	Mild
EPI_ISL_454560	Mild
EPI_ISL_447814	Mild
EPI_ISL_496855	Mild
EPI_ISL_496856	Mild
EPI_ISL_452209	Mild
EPI_ISL_452210	Mild
EPI_ISL_475668	Mild
EPI_ISL_454551	Mild
EPI_ISL_454555	Mild
EPI_ISL_454561	Mild
EPI_ISL_450735	Mild
EPI_ISL_501170	Mild
EPI_ISL_501171	Mild
EPI_ISL_496857	Mild
EPI_ISL_496859	Mild
EPI_ISL_475623	Mild
EPI_ISL_539778	Mild
EPI_ISL_539779	Mild
EPI_ISL_496865	Mild
EPI_ISL_475659	Mild
EPI_ISL_475660	Mild
EPI_ISL_447817	Mild
EPI_ISL_496867	Mild
EPI_ISL_496868	Mild
EPI_ISL_496870	Mild
EPI_ISL_496871	Mild
EPI_ISL_496873	Mild
EPI_ISL_496874	Mild
EPI_ISL_496875	Mild
EPI_ISL_496878	Mild
EPI_ISL_496879	Mild
EPI_ISL_496880	Mild
EPI_ISL_496881	Mild
EPI_ISL_496884	Mild
EPI_ISL_496885	Mild
EPI_ISL_496886	Mild
EPI_ISL_496887	Mild
EPI_ISL_496888	Mild
EPI_ISL_496889	Mild
EPI_ISL_496890	Mild
EPI_ISL_496891	Mild
EPI_ISL_496892	Mild
EPI_ISL_496893	Mild
EPI_ISL_496894	Mild
EPI_ISL_496895	Mild
EPI_ISL_496896	Mild
EPI_ISL_434385	Mild
EPI_ISL_454539	Mild
EPI_ISL_454556	Mild
EPI_ISL_475617	Mild
EPI_ISL_496897	Mild
EPI_ISL_496898	Mild
EPI_ISL_496899	Mild
EPI_ISL_428485	Mild
EPI_ISL_496900	Mild
EPI_ISL_475672	Mild
EPI_ISL_454557	Mild
EPI_ISL_454558	Mild
EPI_ISL_475662	Mild
EPI_ISL_480230	Mild
EPI_ISL_501172	Mild
EPI_ISL_434378	Mild
EPI_ISL_452211	Mild
EPI_ISL_496901	Mild
EPI_ISL_496903	Mild
EPI_ISL_496904	Mild
EPI_ISL_486382	Mild
EPI_ISL_434572	Mild
EPI_ISL_496906	Mild
EPI_ISL_496907	Mild
EPI_ISL_496908	Mild
EPI_ISL_496909	Mild
EPI_ISL_496911	Mild
EPI_ISL_479493	Mild
EPI_ISL_486392	Mild
EPI_ISL_496914	Mild
EPI_ISL_496915	Mild
EPI_ISL_516960	Mild
EPI_ISL_516961	Mild
EPI_ISL_516962	Mild
EPI_ISL_516970	Mild
EPI_ISL_516971	Mild
EPI_ISL_516972	Mild
EPI_ISL_452193	Mild
EPI_ISL_436156	Mild
EPI_ISL_436157	Mild
EPI_ISL_480232	Mild
EPI_ISL_480233	Mild
EPI_ISL_428346	Mild
EPI_ISL_513294	Mild
EPI_ISL_480234	Mild
EPI_ISL_454521	Mild
EPI_ISL_454522	Mild
EPI_ISL_454523	Mild
EPI_ISL_452194	Mild
EPI_ISL_452195	Mild
EPI_ISL_452196	Mild
EPI_ISL_452197	Mild
EPI_ISL_459910	Mild
EPI_ISL_454524	Mild
EPI_ISL_452198	Mild
EPI_ISL_452199	Mild
EPI_ISL_452200	Mild
EPI_ISL_452201	Mild
EPI_ISL_436137	Mild
EPI_ISL_454602	Mild
EPI_ISL_539780	Mild
EPI_ISL_480235	Mild
EPI_ISL_480237	Mild
EPI_ISL_486383	Mild
EPI_ISL_486394	Mild
EPI_ISL_486395	Mild
EPI_ISL_436138	Mild
EPI_ISL_451647	Mild
EPI_ISL_480241	Mild
EPI_ISL_480243	Mild
EPI_ISL_501174	Mild
EPI_ISL_467353	Mild
EPI_ISL_486396	Mild
EPI_ISL_436140	Mild
EPI_ISL_436141	Mild
EPI_ISL_486398	Mild
EPI_ISL_541379	Mild
EPI_ISL_541385	Mild
EPI_ISL_541383	Mild
EPI_ISL_528382	Mild
EPI_ISL_528383	Mild
EPI_ISL_528384	Mild
EPI_ISL_528385	Mild
EPI_ISL_467369	Mild
EPI_ISL_486399	Mild
EPI_ISL_495419	Mild
EPI_ISL_486385	Mild
EPI_ISL_486386	Mild
EPI_ISL_480253	Mild
EPI_ISL_480252	Mild
EPI_ISL_480254	Mild
EPI_ISL_480255	Mild
EPI_ISL_486400	Mild
EPI_ISL_486387	Mild
EPI_ISL_480268	Mild
EPI_ISL_486401	Mild
EPI_ISL_486402	Mild
EPI_ISL_486403	Mild
EPI_ISL_451662	Mild
EPI_ISL_451663	Mild
EPI_ISL_451664	Mild
EPI_ISL_451655	Mild
EPI_ISL_451656	Mild
EPI_ISL_451657	Mild
EPI_ISL_451658	Mild
EPI_ISL_451659	Mild
EPI_ISL_451660	Mild
EPI_ISL_451661	Mild
EPI_ISL_525467	Mild
EPI_ISL_486404	Mild
EPI_ISL_525468	Mild
EPI_ISL_525469	Mild
EPI_ISL_525470	Mild
EPI_ISL_525471	Mild
EPI_ISL_479520	Mild
EPI_ISL_495423	Mild
EPI_ISL_495439	Mild
EPI_ISL_480284	Mild
EPI_ISL_459918	Mild
EPI_ISL_486388	Mild
EPI_ISL_486389	Mild
EPI_ISL_486405	Mild
EPI_ISL_486406	Mild
EPI_ISL_486407	Mild
EPI_ISL_486408	Mild
EPI_ISL_486409	Mild
EPI_ISL_495426	Mild
EPI_ISL_487435	Mild
EPI_ISL_524800	Mild
EPI_ISL_541335	Mild
EPI_ISL_577631	Mild
EPI_ISL_487433	Mild
EPI_ISL_487434	Mild
EPI_ISL_487436	Mild
EPI_ISL_479540	Mild
EPI_ISL_459919	Mild
EPI_ISL_459920	Mild
EPI_ISL_495446	Mild
EPI_ISL_541333	Mild
EPI_ISL_541334	Mild
EPI_ISL_479544	Mild
EPI_ISL_539782	Mild
EPI_ISL_541332	Mild
EPI_ISL_479547	Mild
EPI_ISL_479552	Mild
EPI_ISL_496854	Mild
EPI_ISL_541082	Mild
EPI_ISL_475043	Mild
EPI_ISL_475044	Mild
EPI_ISL_577633	Mild
EPI_ISL_560637	Mild
EPI_ISL_560638	Mild
EPI_ISL_560640	Mild
EPI_ISL_560641	Mild
EPI_ISL_560642	Mild
EPI_ISL_560639	Mild
EPI_ISL_496860	Mild
EPI_ISL_496861	Mild
EPI_ISL_496862	Mild
EPI_ISL_496863	Mild
EPI_ISL_514435	Mild
EPI_ISL_546436	Mild
EPI_ISL_577624	Mild
EPI_ISL_560409	Mild
EPI_ISL_560411	Mild
EPI_ISL_560412	Mild
EPI_ISL_545954	Mild
EPI_ISL_545580	Mild
EPI_ISL_541336	Mild
EPI_ISL_541337	Mild
EPI_ISL_546935	Mild
EPI_ISL_547967	Mild
EPI_ISL_547968	Mild
EPI_ISL_546936	Mild
EPI_ISL_577634	Mild
EPI_ISL_577636	Mild
EPI_ISL_577637	Mild
EPI_ISL_577638	Mild
EPI_ISL_568577	Mild
EPI_ISL_515525	Mild
EPI_ISL_660324	Mild
EPI_ISL_649938	Mild
EPI_ISL_649939	Mild
EPI_ISL_649940	Mild
EPI_ISL_582127	Mild
EPI_ISL_582128	Mild
EPI_ISL_582129	Mild
EPI_ISL_582130	Mild
EPI_ISL_582131	Mild
EPI_ISL_582132	Mild
EPI_ISL_623103	Mild
EPI_ISL_653763	Mild
EPI_ISL_653764	Mild
EPI_ISL_653765	Mild
EPI_ISL_653766	Mild
EPI_ISL_653767	Mild
EPI_ISL_653774	Mild
EPI_ISL_653777	Mild
EPI_ISL_653778	Mild
EPI_ISL_653784	Mild
EPI_ISL_653785	Mild
EPI_ISL_603221	Mild
EPI_ISL_603238	Mild
EPI_ISL_603240	Mild
EPI_ISL_660559	Mild
EPI_ISL_660560	Mild
EPI_ISL_660561	Mild
EPI_ISL_660562	Mild
EPI_ISL_660563	Mild
EPI_ISL_660564	Mild
EPI_ISL_660565	Mild
EPI_ISL_660566	Mild
EPI_ISL_660567	Mild
EPI_ISL_660568	Mild
EPI_ISL_593902	Mild
EPI_ISL_593904	Mild
EPI_ISL_593905	Mild
EPI_ISL_593906	Mild
EPI_ISL_593907	Mild
EPI_ISL_593908	Mild
EPI_ISL_593909	Mild
EPI_ISL_593924	Mild
EPI_ISL_593925	Mild
EPI_ISL_593926	Mild
EPI_ISL_593927	Mild
EPI_ISL_593928	Mild
EPI_ISL_593929	Mild
EPI_ISL_593930	Mild
EPI_ISL_593931	Mild
EPI_ISL_593932	Mild
EPI_ISL_593933	Mild
EPI_ISL_593934	Mild
EPI_ISL_593935	Mild
EPI_ISL_593936	Mild
EPI_ISL_626570	Mild
EPI_ISL_626571	Mild
EPI_ISL_626575	Mild
EPI_ISL_626578	Mild
EPI_ISL_626579	Mild
EPI_ISL_626580	Mild
EPI_ISL_626581	Mild
EPI_ISL_626582	Mild
EPI_ISL_626583	Mild
EPI_ISL_626585	Mild
EPI_ISL_626587	Mild
EPI_ISL_626588	Mild
EPI_ISL_626591	Mild
EPI_ISL_626592	Mild
EPI_ISL_626593	Mild
EPI_ISL_626597	Mild
EPI_ISL_584076	Mild
EPI_ISL_584079	Mild
EPI_ISL_584080	Mild
EPI_ISL_614265	Mild
EPI_ISL_614266	Mild
EPI_ISL_614268	Mild
EPI_ISL_614269	Mild
EPI_ISL_614270	Mild
EPI_ISL_614271	Mild
EPI_ISL_614272	Mild
EPI_ISL_614273	Mild
EPI_ISL_614275	Mild
EPI_ISL_614276	Mild
EPI_ISL_614277	Mild
EPI_ISL_614278	Mild
EPI_ISL_614279	Mild
EPI_ISL_614280	Mild
EPI_ISL_614282	Mild
EPI_ISL_614283	Mild
EPI_ISL_614284	Mild
EPI_ISL_614285	Mild
EPI_ISL_614286	Mild
EPI_ISL_614287	Mild
EPI_ISL_614288	Mild
EPI_ISL_614289	Mild
EPI_ISL_614290	Mild
EPI_ISL_614291	Mild
EPI_ISL_614292	Mild
EPI_ISL_614293	Mild
EPI_ISL_653788	Mild
EPI_ISL_653789	Mild
EPI_ISL_653791	Mild
EPI_ISL_653792	Mild
EPI_ISL_653793	Mild
EPI_ISL_653801	Mild
EPI_ISL_653802	Mild
EPI_ISL_653803	Mild
EPI_ISL_653804	Mild
EPI_ISL_653806	Mild
EPI_ISL_653814	Mild
EPI_ISL_653818	Mild
EPI_ISL_582030	Mild
EPI_ISL_623096	Mild
EPI_ISL_623097	Mild
EPI_ISL_420043	Mild
EPI_ISL_420061	Mild
EPI_ISL_626602	Mild
EPI_ISL_626608	Mild
EPI_ISL_626609	Mild
EPI_ISL_626612	Mild
EPI_ISL_626613	Mild
EPI_ISL_626614	Mild
EPI_ISL_626616	Mild
EPI_ISL_626617	Mild
EPI_ISL_626623	Mild
