## Supplemental Table 3 for "COVIDOUTCOME – Estimating COVID Severity Based on Mutation Signatures in the SARS-CoV-2 Genome"

### Sheet: Sheet1
Cohort	Patient status
Mild	Asymptomatic
Mild	Asymptomatic, identified as positive during preoperation investigation
Mild	Asymptomatic/Released
Mild	Facility quarantine
Mild	Home
Mild	Mild
Mild	Mild / Contact exposure / Asymptomatic
Mild	Mild case
Mild	Mild clinical signs without hospitalization
Mild	Mild clinical signs without hospitalization. Diarrhoea
Mild	Mild clinical signs without hospitalization. Distorted ability to smell
Mild	Mild clinical signs without hospitalization. Distorted ability to smell and taste
Mild	Mild symptoms (fever, cardiovascular disorders)
Mild	Mild symptoms inpatient for observation
Mild	Mild, at home.
Mild	Mild/Contact exposure/Asymptomatic
Mild	Moderate / Outpatient
Mild	Not Hospitalized
Mild	Not hospitalized
Mild	Outpatient
Mild	Physician
Mild	Quarantine
Mild	Stable in quarantine
Mild	mild COVID-19
Severe	Death
Severe	Deceased
Severe	Hospitalized (Intensive care unit)
Severe	Hospitalized in ICU
Severe	Hospitalized, ICU, fully recovered
Severe	Hospitalized, deceased
Severe	Hospitalized/Deceased
Severe	ICU
Severe	ICU; Serious
Severe	Intensive Care Unit
Severe	Severe / ICU
